# The miR-290 and miR-302 clusters are essential for reprogramming of fibroblasts to induced pluripotent stem cells

**DOI:** 10.1101/2024.09.02.610895

**Authors:** Julia Ye, Ryan M. Boileau, Ronald J. Parchem, Robert L. Judson-Torres, Robert Blelloch

**Author notes:** These authors contributed equally (Julia Ye, Ryan M. Boileau).

## Abstract

The miR-290 and miR-302 clusters of microRNAs are highly expressed in naïve and primed pluripotent stem cells, respectively. Ectopic expression of the embryonic stem cell-specific cell cycle regulating (ESCC) family of microRNAs arising from these two clusters dramatically enhances the reprogramming of both mouse and human somatic cells to induced pluripotency. Here, we used genetic knockouts to dissect the requirement for the miR-290 and miR-302 clusters during the reprogramming of mouse fibroblasts into induced pluripotent stem cells (iPSCs) with retrovirally introduced Oct4, Sox2, and Klf4. Knockout of either cluster alone did not negatively impact the efficiency of reprogramming. Resulting cells appeared identical to their embryonic stem cell microRNA cluster knockout counterparts. In contrast, the combined loss of both clusters blocked the formation of iPSCs. While rare double knockout clones could be isolated, they showed a dramatically reduced proliferation rate, a persistent inability to fully silence the exogenously introduced pluripotency factors, and a transcriptome distinct from individual miR-290 or miR-302 mutant ESC and iPSCs. Taken together, our data show that miR-290 and miR-302 are essential yet interchangeable in reprogramming to the induced pluripotent state.

**Impact Statement:** The process by which somatic cell reprogramming yields induced pluripotent stem cells (iPSCs) is incompletely understood. MicroRNAs from the miR-290 and miR-302 clusters have been shown to greatly increase reprogramming efficiency, but their requirement in the process has not been studied. Here, we examine this requirement by genetically removing the miRNA clusters in somatic cells. We discover that somatic cells lacking either, but not both, of these miRNA clusters can form iPSC cells. This work thus provides new important insight into mechanisms underlying reprogramming to pluripotency.
