## Supplemental Table 1 for "The miR-290 and miR-302 clusters are essential for reprogramming of fibroblasts to induced pluripotent stem cells"

### Sheet: Sheet1
Primer	Sequence
302 wt/mut genotyping F	CTCTTTGGGAGGCGGTCACG
302 wt genotyping R	GAGACAGAAAGCATTCCCATG
302 mut genotyping R	CTTGCCGTAGGTGGCATCGC
290 wt/mut genotyping F	TCCAGGTTTCCTTCAGGTTG
290 wt genotyping R	GATGGCCGCTACATAGGTGT
290 mut genotyping R	CGTGCAATCCATCTTGTTCA
302 CRISPR geno F	TGTGGGAGCGCTCATTGTTA
302 CRISPR geno R	ACCAGTTTAACCACAACAACGG
Endo-Oct4-qPCR F	TCTTTCCACCAGGCCCCCGGCTC
Endo-Oct4-qPCR R	TGCGGGCGGACATGGGGAGATCC
Endo-Sox2 F	TAGAGATAGACTCCGGGCGATGA
Endo-Sox2 R	TTGCCTTAAACAAGACCACGAAA
Endo-Klf4 F	GAATTGTGTTTCGATGATGC
Endo-Klf4 R	TCGCTTCCTCTTCCTCCGACACA
Endo-Sall4 F	CAGCCTTATGCCCTTGGATA
Endo-Sall4 R	AGGGGTTGGAGGCATACTCT
Exo-Oct4 qPCR F	TCTCCCATGCATTCAAACTG
Exo-Sox2 qPCR F	CTGCCCCTGTCGCACATGTG
Exo-Klf4 qPCR F	CCTTACACATGAAGAGGCAC
Exo-OSK qPCR R	CTTTTATTTTATCGTCGACC
Exo-Sall4 qPCR F	GAGGAAAATAAGATTGCTGTCAGC
Exo-Sall4 qPCR R	CCTGACCTTGATCTGAACTTCT
Fgf5-qPCR F	CCTTGCGACCCAGGAGCTTA
Fgf5-qPCR R	CCGTCTGTGGTTTCTGTTGAGG
Gata6-qPCR F	TGACTCCTACTTCCTCTTCTTC
Gata6-qPCR R	TACTTGAGGTCACTGTTCTCG
Klf4-qPCR F	TGTGGCAAAACCTATACCAAGAG
Klf4-qPCR R	CACAGCCGTCCCAGTCAC
Nanog-qPCR F	AACCAAAGGATGAAGTGCAAGCGG
Nanog-qPCR R	TCCAAGTTGGGTTGGTCCAAGTCT
Rex1-qPCR F	GAAAGTGAGATTAGCCCCGAG
Rex1-qPCR R	GTCCCCTTTGTCATGTACTCC
T/Brachyury-qPCR F	CTGGGAGCTCAGTTCTTTCGA
T/Brachyury-qPCR R	GAGGACGTGGCAGCTGAGA
Cdkn1a-qPCR F	GTCTGAGCGGCCTGAAGATT
Cdkn1a-qPCR R	AAGACCAATCTGCGCTTGGA
Lats2-qPCR F	TGCACTGGATTCAGGTGGAC
Lats2-qPCR R	CTGTCTCCACAGCGACAGTT
Tgfbr2-qPCR F	TGTGTGGAGAGCATGAAAGAC
Tgfbr2-qPCR R	CAGCACTCGGTCAAAGTCTC
Rpl7-qPCR F	GAACCAAAGCTGGCCTTTGTCATC
Rpl7-qPCR R	CAATGTATGGCTCCACAATCCGCA
Mixl-qPCR F	GCACGTCGTTCAGCTCGGAG
Mixl-qPCR R	GTCATGCTGGGATCCGGAACGTG
Afp-qPCR F	AGCTTCCACGTTAGATTCCTCC
Afp-qPCR R	ACAAACTGGGTAAAGGTGATGG
Hand1-qPCR F	CGCCTGGCTACCAGTTACAT
Hand1-qPCR R	GGCCTGGTCTCACTGGTTTA
Gata4-qPCR F	CTGTGCCAACTGCCAGACTA
Gata4-qPCR R	GCATCTCTTCACTGCTGCTG
Sno202 qPCR F	GTACTTTTGAACCCTTTTCCATCTGATG
miR-293 qPCR F	AGTGCCGCAGAGTTTGTAGTGT
miR-294 qPCR F	AAAGTGCTTCCCTTTTGTGTGT
miR-295 qPCR F	AAAGTGCTACTACTTTTGAGTCT
miR-302a qPCR F	TAAGTGCTTCCATGTTTTGGTGA
miR-302b qPCR F	TAAGTGCTTCCATGTTTTAGTAG
miR-367 qPCR F	AATTGCACTTTAGCAATGGTGA
3’ RACE adaptor outer for miRNA qPCR	GCGAGCACAGAATTAATACGACT
